# An IL-17-DUOX2 axis controls gastrointestinal colonization by *Candida albicans*

**DOI:** 10.1101/2024.08.16.608271

**Authors:** Pallavi Kakade, Juan F. Burgueno, Shabnam Sircaik, Nicole O. Ponde, Jinke Li, Iuliana V. Ene, Jiwoong Kim, Shen-Huan Liang, Rebecca Yunker, Yasutada Akiba, Shipra Vaishnava, Jonathan D. Kaunitz, Sing Sing Way, Andrew Y. Koh, Sarah L. Gaffen, Maria T. Abreu, Richard J. Bennett

## Abstract

*Candida albicans* is a ubiquitous fungus in the human gut microbiome as well as a prevalent cause of opportunistic mucosal and systemic disease. There is currently little understanding, however, as to how crosstalk between *C. albicans* and the host regulates colonization of this key niche. Here, we performed expression profiling on ileal and colonic tissues in germ-free mice colonized with *C. albicans* to define the global response to this fungus. We reveal that *Duox2* and *Duoxa2,* encoding dual NADPH oxidase activity, are upregulated in both the ileum and colon, and that induction requires the *C. albicans* yeast-hyphal transition and the hyphal-specific toxin candidalysin. Hosts lacking the IL-17 receptor failed to upregulate *Duox2/Duoxa2* in response to *C. albicans,* while addition of IL-17A to colonoids induced these genes together with the concomitant production of hydrogen peroxide. To directly define the role of *Duox2/Duoxa2* in fungal colonization, antibiotic-treated mice lacking intestinal DUOX2 activity were evaluated for *C. albicans* colonization and host responses. Surprisingly, loss of DUOX2 function reduced fungal colonization at extended time points (>17 days colonization) and increased the proportion of hyphal cells in the gut. IL-17A levels were also elevated in *C. albicans*-colonized mice lacking functional DUOX2 highlighting cross-regulation between this cytokine and DUOX2. Together, these experiments reveal novel links between fungal cells, candidalysin toxin and the host IL-17-DUOX2 axis, and that a complex interplay between these factors regulates *C. albicans* filamentation and colonization in the gut.
