## Supplementary Tables file include Supplementary Table 1, Supplementary Table 2, Supplementary Table 3 and Supplementary Table 4. for "An IL-17-DUOX2 axis controls gastrointestinal colonization by *Candida albicans*"

### Sheet: Supp table 1
Supplementary Table 1: Strains used in this study
Strain	Genotype	Source
SC5314	Wild type	Fonzi and Irwin
efg1∆/∆	efg1::FRT/efg1::FRT in SC5314	Liang et al, 2019
nrg1∆/∆	nrg1::FRT/nrg1::FRT in SC5314	David Kadosh laboratory
SN95A+H+	SN95 strain prototroph for Arg and His	This study
ece1∆/∆	ece1::FRT/ece1::FRT in SN95A+H+	Liang et al, 2024

### Sheet: Supp Table 2
Supplemetary Table 2: Mouse strains used in this study
	C57BL/6J	Jackson Laboratories	Strain#000664
	C57BL/6NTac	Taconic Biosciences	B6-MPFF
	Duoxa1/a2fl/fl	Dr. Jonathan Kaunitz’s laboratory	Duoxa1/2 -floxed
	Duoxa1/a2∆IEC	Dr. Jonathan Kaunitz’s laboratory	Epithelial specific knockouts of Duoxa1/a2
	Villin-cre	Jackson Laboratories	Tg[Vil1-cre]997Gum
	IL17ra-/-	Dr. Sarah Gaffen’s laboratory	Mice lacking IL17 receptor A.

### Sheet: Supp Table 3 
Supplementary Table 3: Primers used in this study
Primer	Sequence
Duox2 qRT_F1	CTGTGAGCATGAAGCCATTC
Duox2 qRT_R1	CGGGTAGAGGTAACATCTGT
Duoxa2 qRT_F1	CTTCGCTCCTTTCTGGATCT
Duoxa2 qRT_R1	CCCAAAGAGGGGTAGAAATC
Rps29 qRT_F	GGAGTCACCCACGGAAGTT
Rps29 qRT_R	GAAGCCTATGTCCTTCGCGT
Actb qRT_F	TGACAGGATGCAGAAGGAGA
Actb qRT_R	CGCTCAGGAGGAGCAATG
Gusb qRT_F	CCGATTATCCAGAGCGAGTATG
Gusb qRT_R	CTCAGCGGTGACTGGTTCG
Duox2 qRT_F2	TCCAGAAGGCGCTGAACAG
Duox2 qRT_R2	GCGACCAAAGTGGGTGATG
Duoxa2 qRT_F2	GCCTGGCTTTGCTCACCA
Duoxa2 qRT_R2	GAGGAGGAGGCTCAGGAT
16775	GCCTTCTCCTCTAGGCTCGT
16776	TATAGGGCAGAGCTGGAGGA
oIMR9074	AGGCAAATTTTGGTGTACGG
SFB_F	GACGCTGAGGCATGAGAGCA
SFB_R	GACGGCACGGATTGTTATTC
7212	ACTCCTACGGGAGGCAGCAGT
7213	ATTACCGCGGCTGCTGGC
ITS1-34F	CTGCCCTTTGTACACACCGC
ITS2-R	GCTGCGTTCTTCATCGATGC

### Sheet: Supp Table 4 
Supplementary Table 4: List of reagents used in this study.
Reagents and Kits
	Product	Company	Catalogue no.
	JM109 comp cells	Promega	L2001
	Nourseothricin	Werner brothers	5.010.000
	Penicillin	Fisher	BP914-100
	Ampicillin	Fisher Scientific	BP1760-25
	Streptomycin	MP Biomedicals	219454180
	Kanamycin	Fisher	BP906-5
	Chloramphenicol	Fisher Scientific	BP904-100
	Doxycyclin	Sigma	D9891-5G
	Vancomycin	Sigma-Aldrich	V2002-1G
	Fluconazole	Sigma-Aldrich	PHR1160-1G
	Lyticase	Sigma-Aldrich	L2524-50KU
	Methacarn	American Master Tech Scientific	NC0547175
	DAPI	Molecular Probes, Invitrogen	D1306
	WGA1-Fluorescein	Vector laboratories	FLK-2100
	UEA1-Fluorescein	Vector laboratories	FLK-2100
	WGA1-Rhodamine	Vector laboratories	RL-1022-5
	UEA1-Rhodamine	Vector laboratories	RL-1062-2
	Percoll	Sigma	P1644
	RPMI 1640 Medium, GlutaMAX™ Supplement	ThermoFisher	61870127
	HBSS, no calcium, no magnesium	ThermoFisher	14170161
	NaHCO3	Millipore Sigma	1370131000
	FBS	Gibco/Thermo Fischer
	Pen-Strep	Gibco	15070063
	Na-Pyruvate	Thermo Fisher	11360070
	dPBS	Thermo Fisher Scientific	10010023
	DTT	Fisher Scientific	BP172-25
	Dnase I	Millipore Sigma	11284932001
	Collagenase	Sigma-Aldrich	C2139-100MG
	Protein Transport Inhibitor	ThermoFischer	00-4980-03
	Cell Stimulation Cocktail	ThermoFischer	00-4970-03
	BSA	Fisher Scientific	B9000S
	rmIL17A	R&D Systems	7956-ML-025
	Mannan	Sigma-Aldrich	M7504-1G
	Curdlan	Invivogen	tlrl-curd
	Zymosan A	Sigma-Aldrich	Z4250-1G
	Beta-glucan	Sigma-Aldrich	346210-25MG
	EDTA	Thermo Fisher	15575020
	HBSS	Thermo Fisher	14175095
	Cultrex reduced GF basement membrane type R1	Cultrex	3433-005-R1
	Chir99021	Cayman chemical	13122
	Thiazovivin	Cayman chemical	14245
	Primocin	Invivogen	ant-pm-2
	Polymyxin B	Millipore Sigma	5291-500MG
	LPS	Invivogen	tlrl-3 pelps
	Amplex red	Biotium	10061
	DPBS	Thermo Fisher	14040117
	HRP	Millipore Sigma	P8125-5KU
	MTT	Cayman chemical	21795
	DMEM/F12	Thermo Fisher	11320033
	DMSO	Millipore Sigma	317275
	PMSF	Millipore Sigma	P7626-1G
Antibodies
	Product	Company	Catalogue no.
	Anti-Candida antibody	Thermo Fisher Scientific	PA173154
	Donkey anti-Rabbit IgG (H+L) Cross-Adsorbed Secondary Antibody, DyLight™ 594	ThermoFischer	SA5-10040
	Biotin anti-mouse Lineage Panel	BioLegend	133307
	Brilliant Violet 785™ anti-mouse CD4 Antibody	BioLegend	100551
	CD45 Monoclonal Antibody (2D1), Super Bright™ 645, eBioscience™	eBioscience	64-9459-42
	Brilliant Violet 510™ anti-mouse CD90.2 (Thy-1.2) Antibody	BioLegend	140319
	CD335 (NKp46) Monoclonal Antibody (29A1.4), PE, eBioscience	ThermoFisher	12-3351-80
	Brilliant Violet 711™ anti-T-bet Antibody	BioLegend	644819
	Gata-3 Monoclonal Antibody (TWAJ), PerCP-eFluor™ 710, eBioscience™	eBioscience	46-9966-41
	ROR gamma (t) Monoclonal Antibody (B2D), APC, eBioscience™	eBioscience	17-6981-80
	FOXP3 Monoclonal Antibody (FJK-16s), PE-Cyanine5, eBioscience™	eBioscience	15-5773-80
	IL-17A Monoclonal Antibody (eBio17B7), Alexa Fluor 488, eBioscience™	Thermo Scientific	53-7177-81
